# Aromatic cage-directed azide-methyllysine photochemistry for profiling non-histone interacting partners of the MeCP2 methyl-CpG binding domain

**DOI:** 10.1101/2025.11.15.688584

**Authors:** Jyotirmayee Padhan, Babu Sudhamalla

## Abstract

Methyl-CpG binding protein 2 (MeCP2) is a well-characterized DNA methylation reader that has recently been shown to interact with methylated histones. MeCP2 recognizes tri-methylated lysine 27 on histone H3 (H3K27me3) through an aromatic cage within its methyl-CpG binding domain (MBD), and this interaction contributes to the regulation of MeCP2 target genes. However, whether MeCP2 can bind methylated non-histone proteins remains unknown. In this study, we sought to identify novel, aromatic cage-dependent non-histone interacting partners of MeCP2 using an unnatural amino acid-based photocrosslinking chemoproteomic strategy. We engineered the aromatic cage of MeCP2-MBD by incorporating the photocrosslinkable amino acid 4-azido-L-phenylalanine (AzF). The AzF-incorporated MeCP2-MBD variants efficiently crosslinked with histone H3 and with methylated histone marks such as H3K4me3 and H3K27me3. MeCP2-MBD-F142AzF was subsequently used to crosslink proteins from HEK293T cell lysates, and the enriched complexes were analyzed by mass spectrometry. This approach identified numerous previously unrecognized interacting partners of MeCP2, many of which are involved in key cellular processes including chromatin regulation, RNA processing, translation, and metabolism. These findings reveal that MeCP2 functions extend beyond DNA methylation reading and transcriptional repression, highlighting a broader role for MeCP2 in coordinating cellular homeostasis.
