## Supporting Information for "Aromatic cage-directed azide-methyllysine photochemistry for profiling non-histone interacting partners of the MeCP2 methyl-CpG binding domain"

### Sheet: Sheet1
Supplementary Table S2: List of the forward primers designed for site-directed mutagenesis. Reverse primers used are the reverse-complement to the given forward primers.
MeCP2-MBD Mutants	Primer sequence
F132TAG	CCCCAGGGAAAAGCCTAGCGCTCTAAAGTGGAGTTGATTG
Y141TAG	GTGGAGTTGATTGCGTAGTTCGAAAAGGTAGGCGACAC
F142TAG	GTGGAGTTGATTGCGTACTAGGAAAAGGTAGGCGACAC
F155TAG	CTGGACCCTAATGATTAGGACTTCACGGTAACTGGG
